# Air and environmental sampling expand metagenomic viral surveillance in Cambodian pig slaughterhouses

**DOI:** 10.64898/2026.11.16.765117

**Authors:** Peter Cronin, Vireak Heang, Jurre Y. Siegers, Songha Tok, Sarath Sin, Ben Sievers, Victor Omondi, Sithun Nuon, Kimtuo Chhel, Janin Nouhin, Vutha Chim, Bunnary Seng, Makara Hak, Sorn San, Sothyra Tum, Filip F. Claes, Cadhla Firth, Yvonne C.F. Su, Gavin J.D. Smith, Erik A. Karlsson

## Abstract

Direct animal sampling describes selected hosts but can miss the wider environment through which viral material is shed, mixed and transported. Across nine visits to two Cambodian pig slaughterhouses, we applied capture-enriched metagenomic sequencing to air samples (n = 25), faeces (n = 156), wastewater (n = 15), carcass wash water (n = 18), holding-pen swabs (n = 124), slaughter-box swabs (n = 73) and ropes (n = 16), comparing viral detections with those concurrently collected from pig snout swabs (n = 193). Combined environmental sampling recovered 96.6% of the viral taxa detected in snout swabs overall, exceeding 90.9% at every visit, while also detecting additional swine-associated taxa as well as viral RNA associated with avian and human hosts. Air alone provided the widest coverage from a single environmental sample type, recovering more than 77% and retaining many common swine-associated viruses and contributing the largest number of detections not recovered from any other environmental sample. Other samples captured different shedding routes and stages of slaughter. Slaughter-box swabs recovered the fewest taxa, showing that visible exposure to animal material did not guarantee surveillance breadth. Air expanded the reach of non-contact surveillance, but the slaughterhouse became most visible when several environmental sample types were interpreted together.
