## Supplemental Table 1 for "Air and environmental sampling expand metagenomic viral surveillance in Cambodian pig slaughterhouses"

### Sheet: Sheet1
Supplementary Table 1: Sequencing libraries and individual samples per sample type and visit
Visit	Date	Slaughterhouse	Snout swab – libraries (individuals)	Air – libraries (individuals)	Holding pen swab – libraries (individuals)	Faeces – libraries (individuals)	Wastewater – libraries (individuals)	Rope – libraries (individuals)	Carcass wash water – libraries (individuals)	Slaughter box swab – libraries (individuals)	Total libraries	Total individuals
1	2022-11-24	Phnom Penh	2 (20)	3 (3)	2 (20)	2 (20)	1 (3)	0 (0)	1 (1)	1 (5)	12	72
2	2022-12-14	Phnom Penh	2 (20)	3 (3)	2 (20)	2 (20)	1 (2)	0 (0)	1 (2)	1 (9)	12	76
3	2022-12-20	Takeo	2 (19)	3 (3)	1 (9)	1 (6)	1 (3)	0 (0)	1 (5)	1 (4)	10	49
4	2023-01-18	Takeo	2 (20)	3 (3)	1 (3)	2 (20)	0 (0)	1 (4)	0 (0)	1 (7)	10	57
5	2023-01-20	Phnom Penh	2 (20)	2 (2)	2 (20)	2 (20)	1 (3)	1 (1)	1 (3)	1 (10)	12	79
6	2023-01-27	Phnom Penh	3 (30)	3 (3)	2 (20)	2 (20)	0 (0)	1 (2)	0 (0)	1 (10)	12	85
7	2023-02-09	Phnom Penh	2 (20)	3 (3)	2 (20)	2 (20)	0 (0)	1 (4)	1 (3)	1 (10)	12	80
8	2023-02-23	Phnom Penh	2 (20)	3 (3)	1 (10)	2 (20)	1 (2)	1 (3)	1 (2)	1 (10)	12	70
9	2023-03-06	Takeo	3 (24)	2 (2)	1 (2)	1 (10)	1 (2)	1 (2)	1 (2)	1 (8)	11	52
Total			20 (193)	25 (25)	14 (124)	16 (156)	6 (15)	6 (16)	7 (18)	9 (73)	103	620
