## Supplemental Table 2 for "Air and environmental sampling expand metagenomic viral surveillance in Cambodian pig slaughterhouses"

### Sheet: Supplementary Data 1
	Supplementary Table 2: The number and percentage of shared virus detections were calculated between pig and environmental sample types
		Pig	Cage	Fecal	Slaughter_Box	Air	Rope	Waste_Water	Wash_Water
	Pig	378	266	293	89	291	155	164	111
	Cage	266	341	280	90	255	144	152	108
	Fecal	293	280	418	82	294	154	172	118
	Slaughter_Box	89	90	82	118	85	64	77	64
	Air	291	255	294	85	409	150	171	123
	Rope	155	144	154	64	150	196	90	58
	Waste_Water	164	152	172	77	171	90	219	115
	Wash_Water	111	108	118	64	123	58	115	145
