## Supplemental Table 3 for "Air and environmental sampling expand metagenomic viral surveillance in Cambodian pig slaughterhouses"

### Sheet: Supplementary Data 1
	Supplementary Table 3: Statistical significance was assessed for differences in alpha-diversity (observed species) across pig and environmental sample types
		Pig	Cage	Fecal	Slaughter_Box	Waste_Water	Wash_Water	Air
	Cage	0.147867
	Fecal	0.00815173	0.304285
	Slaughter_Box	0.21243	0.0136403	0.000495171
	Waste_Water	0.0890389	0.502162	0.876461	0.00910073
	Wash_Water	0.836944	0.165294	0.0175981	0.443374	0.0890389
	Air	0.104714	0.914285	0.196549	0.00910073	0.443374	0.156237
	Rope	0.390565	0.864383	0.304285	0.0890389	0.443374	0.347091	0.876461
