## Supplemental Table 4 for "Air and environmental sampling expand metagenomic viral surveillance in Cambodian pig slaughterhouses"

### Sheet: Supplementary Data 1
	Supplementary Table 4: Statistical significance was assessed for differences in alpha-diversity (Chao1) across pig and environmental sample types
		Pig	Cage	Fecal	Slaughter_Box	Air	Rope	Waste_Water
	Cage	0.145857
	Fecal	0.00630483	0.279325
	Slaughter_Box	0.223182	0.0144919	0.00042911
	Air	0.0880196	0.959425	0.193915	0.0086724
	Rope	0.389875	0.84154	0.279325	0.0880196	0.84154
	Waste_Water	0.0825185	0.480936	0.866432	0.0086724	0.436921	0.436921
	Wash_Water	0.84154	0.172911	0.0162391	0.436921	0.148824	0.359163	0.0880196
