## Supplemental Table 6 for "Air and environmental sampling expand metagenomic viral surveillance in Cambodian pig slaughterhouses"

### Sheet: Supplementary Data 1
	Supplementary Table 6: Pairwise PERMANOVA using Jaccard distance
		comparison	group1	group2	n1	n2	N	Df	F	R2	p	p_adj	sig
	1	Air vs Cage	Air	Cage	25	14	39	1	3.12425	0.0778644	0.001	0.0035	**
	2	Air vs Fecal	Air	Fecal	25	16	41	1	4.46165	0.102657	0.001	0.0035	**
	3	Air vs Pig	Air	Pig	25	20	45	1	2.85442	0.0622496	0.001	0.0035	**
	4	Air vs Slaughter_Box	Air	Slaughter_Box	25	9	34	1	3.46333	0.0976594	0.001	0.0035	**
	5	Cage vs Slaughter_Box	Cage	Slaughter_Box	14	9	23	1	4.1541	0.165146	0.001	0.0035	**
	6	Fecal vs Pig	Fecal	Pig	16	20	36	1	2.36003	0.0649072	0.001	0.0035	**
	7	Fecal vs Slaughter_Box	Fecal	Slaughter_Box	16	9	25	1	6.17231	0.211581	0.001	0.0035	**
	8	Pig vs Slaughter_Box	Pig	Slaughter_Box	20	9	29	1	2.71217	0.0912815	0.001	0.0035	**
	9	Fecal vs Wash_Water	Fecal	Wash_Water	16	7	23	1	2.86447	0.120031	0.004	0.0124444	*
	10	Rope vs Slaughter_Box	Rope	Slaughter_Box	6	9	15	1	2.06051	0.136816	0.005	0.014	*
	11	Fecal vs Rope	Fecal	Rope	16	6	22	1	2.09597	0.0948577	0.008	0.0203636	*
	12	Cage vs Wash_Water	Cage	Wash_Water	14	7	21	1	1.98377	0.0945381	0.013	0.028	*
	13	Slaughter_Box vs Waste_Water	Slaughter_Box	Waste_Water	9	6	15	1	2.31372	0.151088	0.013	0.028	*
	14	Air vs Wash_Water	Air	Wash_Water	25	7	32	1	2.07077	0.0645688	0.016	0.032	*
	15	Air vs Rope	Air	Rope	25	6	31	1	1.80823	0.0586932	0.025	0.0466667	*
	16	Air vs Waste_Water	Air	Waste_Water	25	6	31	1	1.76051	0.0572328	0.029	0.0477647	*
	17	Cage vs Pig	Cage	Pig	14	20	34	1	1.52651	0.0455314	0.029	0.0477647	*
	18	Cage vs Fecal	Cage	Fecal	14	16	30	1	1.43871	0.0488714	0.053	0.0824444	ns
	19	Fecal vs Waste_Water	Fecal	Waste_Water	16	6	22	1	1.39905	0.0653791	0.099	0.145895	ns
	20	Pig vs Wash_Water	Pig	Wash_Water	20	7	27	1	1.17618	0.0449332	0.189	0.254667	ns
	21	Pig vs Waste_Water	Pig	Waste_Water	20	6	26	1	1.18986	0.0472357	0.191	0.254667	ns
	22	Rope vs Wash_Water	Rope	Wash_Water	6	7	13	1	1.20826	0.0989705	0.236	0.300364	ns
	23	Wash_Water vs Waste_Water	Wash_Water	Waste_Water	7	6	13	1	1.18408	0.0971825	0.277	0.337217	ns
	24	Cage vs Rope	Cage	Rope	14	6	20	1	1.08986	0.0570911	0.311	0.362833	ns
	25	Cage vs Waste_Water	Cage	Waste_Water	14	6	20	1	1.01692	0.0534744	0.374	0.41888	ns
	26	Pig vs Rope	Pig	Rope	20	6	26	1	0.939495	0.037671	0.542	0.566222	ns
	27	Slaughter_Box vs Wash_Water	Slaughter_Box	Wash_Water	9	7	16	1	0.922187	0.0617998	0.546	0.566222	ns
	28	Rope vs Waste_Water	Rope	Waste_Water	6	6	12	1	0.79772	0.0738786	0.636	0.636	ns
