## Supplemental Table 7 for "Air and environmental sampling expand metagenomic viral surveillance in Cambodian pig slaughterhouses"

### Sheet: Supplementary Data 1
	Supplementary Table 7: Statistical significance was assessed for differences along the first principal coordinate derived from the Jaccard distance matrix
		Pig	Cage	Fecal	Slaughter_Box	Air	Rope	Waste_Water
	Cage	0.121662
	Fecal	0.0088525	0.454611
	Slaughter_Box	0.0350133	0.000802299	1.76709e-05
	Air	0.529151	0.0334838	0.000802299	0.0898172
	Rope	0.745759	0.454611	0.136632	0.0648358	0.494279
	Waste_Water	0.269211	0.998697	0.501474	0.0088525	0.121662	0.494279
	Wash_Water	0.494279	0.071893	0.0088525	0.307223	0.747865	0.454611	0.127211
