## Supplemental Table 8 for "Air and environmental sampling expand metagenomic viral surveillance in Cambodian pig slaughterhouses"

### Sheet: Supplementary Data 1
	Supplementary Table 8: Statistical significance was assessed for differences along the second principal coordinate derived from the Jaccard distance matrix
		Pig	Cage	Fecal	Slaughter_Box	Air	Rope	Waste_Water
	Cage	0.782624
	Fecal	0.753636	0.430986
	Slaughter_Box	0.945539	0.945539	0.696818
	Air	0.000306508	0.000306508	0.0183962	0.00272386
	Rope	0.945539	0.945539	0.753636	0.945539	0.0196668
	Waste_Water	0.945539	0.945539	0.753636	0.945539	0.0183962	0.945539
	Wash_Water	0.639258	0.780847	0.209392	0.753636	0.000306508	0.753636	0.753636
