## Supplemental Table 9 for "Air and environmental sampling expand metagenomic viral surveillance in Cambodian pig slaughterhouses"

### Sheet: Supplementary Data 1
	Supplementary Table 9: Statistical significance observed for Jaccard distance between ES and pig samples at each timepoint
		Pig	Cage	Fecal	Rope	Waste_Water	Air	Wash_Water
	Cage	0.0922053
	Fecal	0.13853	0.832569
	Rope	0.226853	0.753058	0.832569
	Waste_Water	0.23771	0.753058	0.832569	0.973417
	Air	0.463622	0.142667	0.211436	0.53029	0.555166
	Wash_Water	0.832569	0.0302787	0.0482124	0.142667	0.153958	0.226853
	Slaughter_Box	0.141335	1.70421e-05	2.07217e-05	0.00186652	0.00232794	0.00107453	0.185059
