## Supplemental Table 10 for "Air and environmental sampling expand metagenomic viral surveillance in Cambodian pig slaughterhouses"

### Sheet: Supplementary Data 1
	Supplementary Table 10: Association between virus detection frequency and the distance to the median air PCoA coordinates
	Virus	Spearman_Rho	P_Value	FDR_Q_Value	NegLog10_FDR	Significant
	Mamastrovirus_2	-0.679625	2.9557e-15	2.63058e-13	12.5799	FDR < 0.05
	Dromedary_picobirnavirus	-0.531587	7.57571e-09	3.23494e-07	6.49013	FDR < 0.05
	Rotavirus_A	-0.526795	1.09043e-08	3.23494e-07	6.49013	FDR < 0.05
	Bastrovirus_VietNam_Porcine_17489_85	-0.509447	3.89253e-08	8.66089e-07	6.06244	FDR < 0.05
	Porcine_bastrovirus	-0.504335	5.58841e-08	9.67654e-07	6.01428	FDR < 0.05
	Porcine_mastadenovirus_C	-0.502122	6.52351e-08	9.67654e-07	6.01428	FDR < 0.05
	Rotavirus_B	-0.497763	8.81985e-08	1.12138e-06	5.95025	FDR < 0.05
	Porcine_torovirus	-0.495235	1.04857e-07	1.16653e-06	5.9331	FDR < 0.05
	Porcine_picobirnavirus	-0.490553	1.43924e-07	1.42325e-06	5.84672	FDR < 0.05
	Otarine_picobirnavirus	-0.477099	3.4846e-07	3.10129e-06	5.50846	FDR < 0.05
	Porcine_astrovirus_2	-0.470224	5.39707e-07	4.36672e-06	5.35984	FDR < 0.05
	Porcine_adenovirus	-0.46498	7.48679e-07	5.3401e-06	5.27245	FDR < 0.05
	Equine_torovirus	-0.464317	7.80014e-07	5.3401e-06	5.27245	FDR < 0.05
	Rotavirus_C	-0.455141	1.36377e-06	8.66967e-06	5.062	FDR < 0.05
	Bovine_torovirus	-0.450647	1.78244e-06	1.02793e-05	4.98804	FDR < 0.05
	Chicken_picobirnavirus	-0.450036	1.84797e-06	1.02793e-05	4.98804	FDR < 0.05
	Rotavirus_H	-0.435305	4.32225e-06	2.26282e-05	4.64535	FDR < 0.05
	Porcine_astrovirus_4	-0.398143	3.11415e-05	0.000153978	3.81254	FDR < 0.05
	Human_picobirnavirus	-0.395973	3.47025e-05	0.000162554	3.789	FDR < 0.05
	Pig_astrovirus_ahast_2	-0.388796	4.9375e-05	0.000219719	3.65813	FDR < 0.05
	Picobirnavirus_sp_	-0.379219	7.80573e-05	0.000330814	3.48042	FDR < 0.05
	Rotavirus_F	-0.370487	0.000117078	0.000473634	3.32456	FDR < 0.05
	Bovine_picobirnavirus	-0.356227	0.000221527	0.000857212	3.06691	FDR < 0.05
	Mammalian_orthoreovirus	-0.353821	0.000245983	0.000912189	3.03992	FDR < 0.05
	Rotavirus_D	-0.342647	0.000395714	0.00140874	2.85117	FDR < 0.05
	Mamastrovirus_4	-0.328901	0.000693497	0.00237389	2.62454	FDR < 0.05
	Porcine_epidemic_diarrhea_virus	-0.326289	0.000769298	0.00253583	2.59588	FDR < 0.05
	Mamastrovirus_3	-0.306921	0.00161396	0.00513008	2.28988	FDR < 0.05
	Dromedary_astrovirus	-0.304751	0.00174839	0.00536574	2.27037	FDR < 0.05
	Ungulate_bocaparvovirus_2	-0.296233	0.00237955	0.00705933	2.15124	FDR < 0.05
	Bastrovirus_like_virus_VietNam_Bat_17819_21	-0.290989	0.0028639	0.00822216	2.08501	FDR < 0.05
	Coronavirus_HKU15	-0.264221	0.00699829	0.019464	1.71077	FDR < 0.05
	Simian_picobirnavirus	-0.260478	0.00787614	0.0212417	1.67281	FDR < 0.05
	Porcine_bocavirus	-0.24781	0.0116095	0.0303897	1.51727	FDR < 0.05
	Rotavirus_G	-0.233065	0.0178259	0.0453287	1.34363	FDR < 0.05
	Astrovirus_wild_boar_WBAstV_1_2011_HUN	-0.231423	0.0186706	0.0461579	1.33575	FDR < 0.05
	Enterovirus_G	-0.229531	0.0196856	0.0473517	1.32466	FDR < 0.05
