## Supplemental Table 11 for "Air and environmental sampling expand metagenomic viral surveillance in Cambodian pig slaughterhouses"

### Sheet: Supplementary Data 1
	Supplementary Table 11: Association between virus detection frequency and the distance to the median pig swab PCoA coordinates
	Virus	Spearman_Rho	P_Value	FDR_P_Value	NegLog10_FDR	Significant
	Mamastrovirus_2	-0.681218	2.40505e-15	2.14049e-13	12.6695	FDR < 0.05
	Porcine_bastrovirus	-0.637055	4.68506e-13	2.08485e-11	10.6809	FDR < 0.05
	Enterovirus_G	-0.609517	8.33437e-12	2.47253e-10	9.60686	FDR < 0.05
	Bastrovirus_VietNam_Porcine_17489_85	-0.603919	1.447e-11	3.21958e-10	9.4922	FDR < 0.05
	Pig_astrovirus_ahast_2	-0.552499	1.44354e-09	2.5695e-08	7.59015	FDR < 0.05
	Otarine_picobirnavirus	-0.546206	2.40611e-09	3.56907e-08	7.44745	FDR < 0.05
	Rotavirus_B	-0.537749	4.70259e-09	5.979e-08	7.22337	FDR < 0.05
	Enterovirus_sp_	-0.508312	4.22015e-08	4.69492e-07	6.32837	FDR < 0.05
	Porcine_astrovirus_2	-0.500758	7.17259e-08	7.0929e-07	6.14918	FDR < 0.05
	Dromedary_picobirnavirus	-0.48906	1.59062e-07	1.41565e-06	5.84904	FDR < 0.05
	Porcine_astrovirus_4	-0.472037	4.81334e-07	3.89443e-06	5.40956	FDR < 0.05
	Porcine_torovirus	-0.462565	8.689e-07	6.44434e-06	5.19082	FDR < 0.05
	Mamastrovirus_4	-0.456963	1.22213e-06	8.36687e-06	5.07744	FDR < 0.05
	Dromedary_astrovirus	-0.45199	1.64598e-06	1.04637e-05	4.98031	FDR < 0.05
	Picobirnavirus_sp_	-0.446889	2.22322e-06	1.31911e-05	4.87972	FDR < 0.05
	Rotavirus_G	0.426525	7.04017e-06	3.91609e-05	4.40715	FDR < 0.05
	Bastrovirus_like_virus_VietNam_Bat_17819_21	-0.367357	0.000135016	0.00070685	3.15067	FDR < 0.05
	Pig_astrovirus_CX1	-0.360168	0.000186285	0.000921075	3.03571	FDR < 0.05
	Porcine_picobirnavirus	-0.355493	0.000228736	0.00107145	2.97003	FDR < 0.05
	Sapporo_virus	-0.353938	0.000244736	0.00108908	2.96294	FDR < 0.05
	Astrovirus_wild_boar_WBAstV_1_2011_HUN	-0.338939	0.000461546	0.00195608	2.70861	FDR < 0.05
	Rotavirus_D	0.337158	0.000496622	0.00200906	2.69701	FDR < 0.05
	Mamastrovirus_3	-0.331232	0.000631708	0.00244444	2.61182	FDR < 0.05
	Chicken_picobirnavirus	-0.319424	0.00100601	0.00362564	2.44062	FDR < 0.05
	Porcupine_astrovirus_Hb_LP084_Guangxi	-0.319106	0.00101844	0.00362564	2.44062	FDR < 0.05
	Astrovirus_swine_PoAstV12_4_Canada_2006	-0.310626	0.00140597	0.00481275	2.31761	FDR < 0.05
	Porcine_epidemic_diarrhea_virus	-0.307529	0.00157803	0.00520166	2.28386	FDR < 0.05
	Aichivirus_C	-0.297523	0.00227237	0.00722289	2.14129	FDR < 0.05
	Equine_torovirus	-0.296533	0.00235425	0.00722512	2.14115	FDR < 0.05
	Human_picobirnavirus	-0.289365	0.00303089	0.00899165	2.04616	FDR < 0.05
	Coronavirus_HKU15	-0.284037	0.00364192	0.0104558	1.98064	FDR < 0.05
	Picobirnavirus_HK_2014	-0.282876	0.00378887	0.0105378	1.97725	FDR < 0.05
	Picobirnavirus_CHN49_like	-0.280226	0.00414447	0.0111775	1.95166	FDR < 0.05
	Porcine_astrovirus_3	-0.26734	0.00633407	0.0165803	1.78041	FDR < 0.05
	Rodent_astrovirus	-0.258517	0.00837369	0.0212931	1.67176	FDR < 0.05
	Mamastrovirus_pig_HL_China	-0.254216	0.00956296	0.0236418	1.62632	FDR < 0.05
	Rotavirus_H	-0.252019	0.0102261	0.0244607	1.61153	FDR < 0.05
	Macaque_picobirnavirus_26	-0.251324	0.0104439	0.0244607	1.61153	FDR < 0.05
	Rotavirus_C	-0.250216	0.0107998	0.0246458	1.60826	FDR < 0.05
	Ungulate_copiparvovirus_4	-0.246145	0.0122003	0.0271456	1.5663	FDR < 0.05
	Simian_picobirnavirus	-0.23855	0.0152406	0.0330833	1.48039	FDR < 0.05
	Bovine_picobirnavirus	-0.232148	0.0182934	0.0387645	1.41157	FDR < 0.05
	Rotavirus_A	-0.230728	0.0190378	0.0394039	1.40446	FDR < 0.05
	Porcine_astrovirus_5	-0.224473	0.0226362	0.0457868	1.33926	FDR < 0.05
