## Supplemental Table 12 for "Air and environmental sampling expand metagenomic viral surveillance in Cambodian pig slaughterhouses"

### Sheet: Supplementary Data 1
	Supplementary Table 12: Association between virus detection frequency and the distance to the median carcass wash water PCoA coordinates
	Virus	Spearman_Rho	P_Value	FDR_P_Value	NegLog10_FDR	Significant
	Mamastrovirus_2	-0.616682	4.04875e-12	3.60339e-10	9.44329	FDR < 0.05
	Enterovirus_G	-0.590623	5.14312e-11	2.28869e-09	8.64041	FDR < 0.05
	Rotavirus_G	0.578094	1.61354e-10	4.78683e-09	8.31995	FDR < 0.05
	Porcine_bastrovirus	-0.572397	2.67119e-10	5.9434e-09	8.22596	FDR < 0.05
	Bastrovirus_VietNam_Porcine_17489_85	-0.545836	2.47851e-09	4.41174e-08	7.35539	FDR < 0.05
	Rotavirus_D	0.505737	5.06382e-08	7.51134e-07	6.12428	FDR < 0.05
	Porcine_astrovirus_4	-0.46542	7.28577e-07	8.24986e-06	5.08355	FDR < 0.05
	Porcine_astrovirus_2	-0.465135	7.41561e-07	8.24986e-06	5.08355	FDR < 0.05
	Otarine_picobirnavirus	-0.441217	3.08797e-06	3.05366e-05	4.51518	FDR < 0.05
	Pig_astrovirus_ahast_2	-0.431838	5.24895e-06	4.67157e-05	4.33054	FDR < 0.05
	Enterovirus_sp_	-0.414882	1.31699e-05	0.000106557	3.97242	FDR < 0.05
	Rotavirus_B	-0.377114	8.61613e-05	0.000639029	3.19448	FDR < 0.05
	Aichivirus_C	-0.366901	0.000137831	0.000943609	3.02521	FDR < 0.05
	Porcine_torovirus	-0.351936	0.000266852	0.00169642	2.77047	FDR < 0.05
	Mamastrovirus_4	-0.347096	0.000328156	0.00194706	2.71062	FDR < 0.05
	Dromedary_astrovirus	-0.342417	0.000399526	0.00222236	2.65319	FDR < 0.05
	Rotavirus_F	0.325869	0.000782165	0.00409486	2.38776	FDR < 0.05
	Mamastrovirus_3	-0.323635	0.000854003	0.00422257	2.37442	FDR < 0.05
	Astrovirus_wild_boar_WBAstV_1_2011_HUN	-0.318616	0.00103786	0.00471644	2.32639	FDR < 0.05
	Astrovirus_swine_PoAstV12_4_Canada_2006	-0.31807	0.00105987	0.00471644	2.32639	FDR < 0.05
	Pig_astrovirus_CX1	-0.306984	0.0016102	0.0065613	2.18301	FDR < 0.05
	Bastrovirus_like_virus_VietNam_Bat_17819_21	-0.306789	0.00162189	0.0065613	2.18301	FDR < 0.05
	Picobirnavirus_sp_	-0.272019	0.00544226	0.0210592	1.67656	FDR < 0.05
	Porcine_epidemic_diarrhea_virus	-0.270679	0.00568546	0.0210836	1.67606	FDR < 0.05
	Porcupine_astrovirus_Hb_LP084_Guangxi	-0.242923	0.0134185	0.0473688	1.32451	FDR < 0.05
	Dromedary_picobirnavirus	-0.241872	0.0138381	0.0473688	1.32451	FDR < 0.05
