## Supplemental Table 13 for "Air and environmental sampling expand metagenomic viral surveillance in Cambodian pig slaughterhouses"

### Sheet: Supplementary Data 1
	Supplementary Table 13: Association between virus detection frequency and the distance to the median slaughter box swabs PCoA coordinates
	Virus	Spearman_Rho	P_Value	FDR_P_Value	NegLog10_FDR	Significant
	Dromedary_picobirnavirus	0.694385	4.15999e-16	3.70239e-14	13.4315	FDR < 0.05
	Porcine_picobirnavirus	0.663401	2.24519e-14	6.91638e-13	12.1601	FDR < 0.05
	Bovine_picobirnavirus	0.66309	2.33136e-14	6.91638e-13	12.1601	FDR < 0.05
	Marmot_picobirnavirus	0.640365	3.25034e-13	7.232e-12	11.1407	FDR < 0.05
	Chicken_picobirnavirus	0.624636	1.77725e-12	3.16351e-11	10.4998	FDR < 0.05
	Human_picobirnavirus	0.585351	8.37043e-11	1.13674e-09	8.94434	FDR < 0.05
	Rotavirus_B	0.58463	8.94065e-11	1.13674e-09	8.94434	FDR < 0.05
	Rotavirus_C	0.570225	3.22885e-10	3.59209e-09	8.44465	FDR < 0.05
	Picobirnavirus_dog_KNA_2015	0.568464	3.76181e-10	3.72001e-09	8.42946	FDR < 0.05
	Otarine_picobirnavirus	0.562153	6.45602e-10	5.22351e-09	8.28204	FDR < 0.05
	Simian_picobirnavirus	0.562153	6.45602e-10	5.22351e-09	8.28204	FDR < 0.05
	Mammalian_orthoreovirus	0.557428	9.60315e-10	7.12233e-09	8.14738	FDR < 0.05
	Picobirnavirus_sp_	0.554758	1.19849e-09	8.20508e-09	8.08592	FDR < 0.05
	Enterovirus_sp_	0.542287	3.28991e-09	2.09144e-08	7.67955	FDR < 0.05
	Pig_astrovirus_ahast_2	0.493227	1.20179e-07	7.1306e-07	6.14687	FDR < 0.05
	Porcine_bastrovirus	0.491403	1.35925e-07	7.56084e-07	6.12143	FDR < 0.05
	Bastrovirus_VietNam_Porcine_17489_85	0.489153	1.58072e-07	8.27552e-07	6.0822	FDR < 0.05
	Enterovirus_G	0.485654	1.99463e-07	9.86236e-07	6.00602	FDR < 0.05
	Mamastrovirus_2	0.483625	2.28001e-07	1.06801e-06	5.97143	FDR < 0.05
	Mamastrovirus_4	0.459062	1.07624e-06	4.78928e-06	5.31973	FDR < 0.05
	Porcupine_astrovirus_Hb_LP084_Guangxi	0.450629	1.78429e-06	7.56197e-06	5.12136	FDR < 0.05
	Bastrovirus_like_virus_VietNam_Bat_17819_21	0.439116	3.48243e-06	1.4088e-05	4.85115	FDR < 0.05
	Rotavirus_A	0.434913	4.41881e-06	1.70989e-05	4.76703	FDR < 0.05
	Porcine_astrovirus_3	0.430333	5.707e-06	2.11634e-05	4.67441	FDR < 0.05
	Rotavirus_H	0.428759	6.22637e-06	2.21659e-05	4.65432	FDR < 0.05
	Astrovirus_swine_PoAstV12_4_Canada_2006	0.412138	1.52136e-05	5.19549e-05	4.28437	FDR < 0.05
	Sapporo_virus	0.411461	1.57616e-05	5.19549e-05	4.28437	FDR < 0.05
	Astrovirus_swine_PoAstV12_Canada_2006	0.404965	2.20507e-05	7.00897e-05	4.15435	FDR < 0.05
	Pig_astrovirus_CX1	0.397868	3.15736e-05	9.68982e-05	4.01368	FDR < 0.05
	Porcine_astrovirus_2	0.392871	4.04558e-05	0.000120019	3.92075	FDR < 0.05
	Macaque_picobirnavirus_30	0.378126	8.21725e-05	0.000235915	3.62725	FDR < 0.05
	Astrovirus_wild_boar_WBAstV_1_2011_HUN	0.363851	0.000158112	0.000439748	3.3568	FDR < 0.05
	Picobirnavirus_horse_BRA_02_2009	0.353177	0.000252938	0.00067619	3.16993	FDR < 0.05
	Equine_torovirus	0.352689	0.00025832	0.00067619	3.16993	FDR < 0.05
	Aichivirus_C	0.350891	0.000279117	0.000709755	3.14889	FDR < 0.05
	uncultured_human_fecal_virus	0.349386	0.00029769	0.000735957	3.13315	FDR < 0.05
	Porcine_torovirus	0.348223	0.000312814	0.000752445	3.12353	FDR < 0.05
	uncultured_picobirnavirus	0.338785	0.000464482	0.00108787	2.96342	FDR < 0.05
	Picobirnavirus_HK_2014	0.336758	0.000504837	0.00115206	2.93852	FDR < 0.05
	Dromedary_astrovirus	0.324611	0.000821902	0.00182873	2.73785	FDR < 0.05
	Picobirnavirus_SPBV_3	0.322519	0.000892111	0.00193653	2.71298	FDR < 0.05
	Bovine_torovirus	0.319371	0.00100805	0.00213612	2.67038	FDR < 0.05
	Macaque_picobirnavirus_31	0.31653	0.00112438	0.0023272	2.63317	FDR < 0.05
	Microtus_picobirnavirus_V_111_USA_2008	0.315676	0.00116164	0.00234968	2.62899	FDR < 0.05
	Porcine_stool_associated_circular_virus_BEL_15V010	0.314026	0.00123683	0.00244617	2.61151	FDR < 0.05
	Mongoose_picobirnavirus	0.298338	0.00220695	0.00426996	2.36958	FDR < 0.05
	Ungulate_bocaparvovirus_5	0.294665	0.00251605	0.00476443	2.32199	FDR < 0.05
	Porcine_astrovirus_4	0.29006	0.00295832	0.00548522	2.26081	FDR < 0.05
	Porcine_bocavirus	0.262848	0.00730957	0.0132766	1.87691	FDR < 0.05
	Porcine_epidemic_diarrhea_virus	0.245219	0.0125399	0.0223211	1.65128	FDR < 0.05
	Bovine_astrovirus	0.224588	0.0225653	0.0393786	1.40474	FDR < 0.05
	Porcine_astrovirus_5	0.222486	0.0238944	0.0404283	1.39331	FDR < 0.05
	Bovine_alphaherpesvirus_5	-0.222208	0.0240753	0.0404283	1.39331	FDR < 0.05
	Po_Circo_like_virus	0.221418	0.0245953	0.0405367	1.39215	FDR < 0.05
	Picobirnavirus_Equ2	0.220257	0.0253773	0.0410651	1.38653	FDR < 0.05
	Mamastrovirus_pig_HL_China	0.218157	0.0268446	0.0426637	1.36994	FDR < 0.05
