## Supplemental Table 14 for "Air and environmental sampling expand metagenomic viral surveillance in Cambodian pig slaughterhouses"

### Sheet: Supplementary Data 1
	Supplementary Table 14: Mean contribution of viral taxa to Jaccard β-diversity distance between pig samples and ES
	Virus	Mean_Contribution	Mean_Abs_Contribution
	Aichivirus_C	-0.00268343	0.00268343
	Astrovirus_swine_PoAstV12_4_Canada_2006	-0.00168407	0.00168407
	Astrovirus_swine_PoAstV12_Canada_2006	-0.00279576	0.00279576
	Astrovirus_wild_boar_WBAstV_1_2011_HUN	-0.00097522	0.00201365
	Bastrovirus_VietNam_Porcine_17489_85	0.00423814	0.00489855
	Bastrovirus_like_virus_VietNam_Bat_17819_21	-0.000877277	0.00163342
	Bo_Circo_like_virus_CH	-0.000382381	0.000461926
	Bovine_alphaherpesvirus_5	-0.00163871	0.00250559
	Bovine_astrovirus	-0.00200585	0.0022727
	Bovine_picobirnavirus	0.00200265	0.00200265
	Bovine_torovirus	-0.00316209	0.00316209
	Chicken_picobirnavirus	0.0010103	0.00132921
	Coronavirus_HKU15	0.00639856	0.00639856
	Dromedary_astrovirus	-0.00252498	0.00264175
	Dromedary_picobirnavirus	0.000363045	0.00247911
	Dyodeltapapillomavirus_1	-0.000891027	0.000891027
	Enterovirus_G	0.00424224	0.00434131
	Enterovirus_sp_	0.000193257	0.00272933
	Equine_torovirus	-0.00243194	0.00243194
	Human_picobirnavirus	0.00120579	0.00129176
	Macaque_picobirnavirus_26	-0.0009903	0.00136629
	Macaque_picobirnavirus_30	-0.00124467	0.00124467
	Macaque_picobirnavirus_31	-0.000515706	0.000577103
	Mamastrovirus_2	0.00676209	0.00708849
	Mamastrovirus_3	0.0146563	0.0146563
	Mamastrovirus_4	0.00164217	0.00198182
	Mamastrovirus_pig_HL_China	-0.00213402	0.00213402
	Mammalian_orthoreovirus	-0.0026675	0.0026675
	Marmot_picobirnavirus	-0.0016592	0.0016592
	Microtus_picobirnavirus_V_111_USA_2008	-0.00152391	0.00155629
	Mogiana_tick_virus	-0.00237867	0.00329939
	Mongoose_picobirnavirus	-0.00119497	0.00119497
	Otarine_picobirnavirus	0.00110852	0.00197107
	Pestivirus_K	-0.00134913	0.00134913
	Picobirnavirus_CHN49_like	-0.00107794	0.00107794
	Picobirnavirus_Equ2	-0.00142214	0.00142214
	Picobirnavirus_HK_2014	-0.00205177	0.00205177
	Picobirnavirus_SPBV_3	-0.00124826	0.00124826
	Picobirnavirus_dog_KNA_2015	-0.00138915	0.00138915
	Picobirnavirus_horse_BRA_02_2009	-0.0015479	0.0015479
	Picobirnavirus_sp_	0.00125199	0.00233099
	Pig_astrovirus_CX1	0.00154909	0.00192607
	Pig_astrovirus_ahast_2	0.00338236	0.00371422
	Po_Circo_like_virus	-0.0013386	0.0013386
	Po_Circo_like_virus_51	-0.000625823	0.000705368
	Porcine_adenovirus	-0.00104699	0.00104699
	Porcine_astrovirus_2	0.00980526	0.00980526
	Porcine_astrovirus_3	-0.00274308	0.00274308
	Porcine_astrovirus_4	0.0119606	0.0119606
	Porcine_astrovirus_5	0.0025208	0.00382093
	Porcine_bastrovirus	0.0032887	0.00410559
	Porcine_bocavirus	0.000383223	0.00152188
	Porcine_bocavirus_5	-0.000532933	0.000532933
	Porcine_circovirus_2	-0.000493474	0.000493474
	Porcine_epidemic_diarrhea_virus	0.00454348	0.00454348
	Porcine_mastadenovirus_A	-0.000536152	0.000536152
	Porcine_mastadenovirus_C	-0.00119734	0.00119734
	Porcine_partetravirus	-0.00100297	0.00100297
	Porcine_partetravirus_JSNT73	-0.00036485	0.00036485
	Porcine_parvovirus_3	-0.001472	0.001472
	Porcine_parvovirus_5	-0.000414963	0.000501508
	Porcine_picobirnavirus	0.000181967	0.00179748
	Porcine_stool_associated_circular_virus_5	-0.000417887	0.000417887
	Porcine_stool_associated_circular_virus_BEL_15V010	-0.00124279	0.00139622
	Porcine_torovirus	0.00331518	0.00355742
	Porcine_type_C_oncovirus	-0.00239361	0.00315767
	Porcupine_astrovirus_Hb_LP084_Guangxi	-0.00171288	0.00171288
	Rodent_astrovirus	-0.00255455	0.00255455
	Rotavirus_A	-0.00181194	0.00242998
	Rotavirus_B	0.0036951	0.0036951
	Rotavirus_C	0.00144189	0.0017751
	Rotavirus_D	-0.0015508	0.00155492
	Rotavirus_F	-0.00140247	0.00140247
	Rotavirus_G	-0.00112295	0.00129818
	Rotavirus_H	-0.000524836	0.000795851
	Sapporo_virus	-0.00244722	0.00244729
	Simian_picobirnavirus	-0.00325615	0.00325615
	Suid_betaherpesvirus_2	-0.000322295	0.000322295
	Torque_teno_sus_virus	-0.000273895	0.000375471
	Torque_teno_sus_virus_1b	-0.000446707	0.000548283
	Ungulate_bocaparvovirus_2	-0.000793155	0.00124416
	Ungulate_bocaparvovirus_4	-0.0012057	0.0012057
	Ungulate_bocaparvovirus_5	-0.00129435	0.00129435
	Ungulate_copiparvovirus_2	-0.000693636	0.000780181
	Ungulate_copiparvovirus_4	-0.000682428	0.000682428
	Ungulate_tetraparvovirus_2	-0.00117329	0.00143429
	uncultured_human_fecal_virus	-0.00166706	0.00166706
	uncultured_picobirnavirus	-0.00211234	0.00211234
