## Supplemental Table 15 for "Air and environmental sampling expand metagenomic viral surveillance in Cambodian pig slaughterhouses"

### Sheet: Supplementary Data 1
	Supplementary Table 15: Individual pairwise contribution of viral taxa to Jaccard β-diversity distance between pig samples and different ES
	Virus	Pig_vs_Cage	Pig_vs_Fecal	Pig_vs_Slaughter_Box	Pig_vs_Air	Pig_vs_Rope	Pig_vs_Waste_Water	Pig_vs_Wash_Water
	Mamastrovirus_3	0.0137943	0.0120435	0.01627	0.0133642	0.0153278	0.012797	0.018997
	Porcine_astrovirus_4	0.0137943	0.0120435	0.00298553	0.012547	0.0153278	0.012797	0.014229
	Porcine_astrovirus_2	0.010694	0.0104336	0.0103452	0.00941717	0.0109948	0.0085103	0.00824174
	Mamastrovirus_2	0.00990717	0.00893884	-0.00114243	0.00814021	0.00950675	0.0085103	0.00347375
	Porcine_torovirus	0.00553686	0.00467292	0.00420777	0.00428505	0.00403398	0.00131753	-0.000847839
	Rotavirus_C	0.000251265	0.00251519	0.000931835	0.00320089	0.000563406	0.00379688	-0.00116622
	Coronavirus_HKU15	0.0042796	0.000555928	0.011024	0.00725009	0.0014642	0.00611379	0.0141023
	Pig_astrovirus_ahast_2	0.00465525	0.00520576	0.00133523	0.00346498	0.00520849	0.00496833	-0.00116153
	Bastrovirus_VietNam_Porcine_17489_85	0.00675659	0.00730186	-0.00231144	0.00445243	0.00456177	0.00523763	0.0036681
	Enterovirus_G	0.00881518	0.00664669	-0.00034673	0.00108053	0.00946127	0.00339847	0.000640275
	Mamastrovirus_4	0.00113612	0.00513695	-0.00118878	0.00229884	0.00153818	0.000928124	0.00164573
	Porcine_picobirnavirus	0.00039099	0.00329285	-0.00190145	0.00315328	-0.00315284	9.09582e-05	-0.000600004
	Rotavirus_B	0.00191388	0.00748083	0.00159656	0.00618443	0.00120438	0.00445725	0.00302837
	Porcine_bastrovirus	0.00484108	0.00696297	-0.00191309	0.00245798	-0.000946043	0.00808663	0.00353135
	Rotavirus_A	-0.00198296	-0.00129748	0.00216312	-0.00315675	-0.00315367	-0.00248184	-0.00277401
	Chicken_picobirnavirus	0.00108402	0.00161003	0.0008333	0.00133502	-0.00111619	0.000317587	0.00300837
	Pig_astrovirus_CX1	0.00121632	0.00155332	-0.00131941	0.00236386	0.0043514	0.00097379	0.00170438
	Picobirnavirus_sp_	0.00186621	0.00380163	-0.00377651	0.00198335	5.72931e-06	0.00153506	0.00334846
	Porcine_epidemic_diarrhea_virus	0.00315616	0.00244598	0.00672471	0.00286883	0.0037381	0.00317591	0.00969469
	Bovine_picobirnavirus	0.00131646	0.000174837	0.00441919	0.00207743	0.0033403	0.00126683	0.00142348
	Dromedary_picobirnavirus	0.00186079	0.00337166	-0.00330835	0.0013529	-0.00409787	0.00187004	0.00149215
	Otarine_picobirnavirus	0.00248535	0.00261316	-0.00208366	0.00110509	0.00402754	0.000547409	-0.000935272
	Human_picobirnavirus	0.00079172	0.000181866	0.00139074	-0.000300877	0.000932743	0.00310492	0.00233944
	Porcine_astrovirus_5	-0.000918398	-0.00363204	0.00530635	0.00113851	0.00386944	0.0073169	0.00456483
	Porcine_bocavirus	-0.00123891	-0.000746458	0.00414631	0.00108247	0.00116559	-0.00199993	0.000273486
	Enterovirus_sp_	0.00361165	0.00172961	-0.00157119	-0.00219146	0.00488779	-0.00149147	-0.00362213
	Bovine_torovirus	-0.00110549	-0.00311852	-0.0020078	-0.00382077	-0.00176829	-0.00658493	-0.00372883
	Rotavirus_H	0.000633678	-0.00242221	0.000253632	-0.000195997	-0.00102593	6.12427e-05	-0.000978267
	Astrovirus_wild_boar_WBAstV_1_2011_HUN	-0.00105581	-0.00207814	-0.00250318	-0.00151343	-0.00331047	0.00352823	0.000106265
	Ungulate_bocaparvovirus_2	-0.00174053	-0.000411032	-0.00201465	0.000165132	0.000737697	-0.00296437	0.000675676
	Bastrovirus_like_virus_VietNam_Bat_17819_21	0.000632683	0.00201381	-0.00328115	-0.00264926	-0.0017995	-0.000265597	-0.000791923
	Simian_picobirnavirus	-0.00291319	-0.00313685	-0.000868366	-0.003448	-0.00368653	-0.00455705	-0.00418308
	Aichivirus_C	-0.00206346	-0.00189365	-0.00392751	-0.00170083	-0.00333073	-0.00309089	-0.00277692
	Rodent_astrovirus	-0.00440533	-0.000734122	-0.00316025	-0.00189047	-0.00170318	-0.00299034	-0.00299814
	Sapporo_virus	-0.00480857	-0.00206055	-0.00185986	-0.00246658	2.38552e-07	-0.00349488	-0.00244037
	Astrovirus_swine_PoAstV12_4_Canada_2006	-0.00183908	-0.000512526	-0.00175472	-0.000822383	-0.00311905	-0.00347243	-0.000268318
	Astrovirus_swine_PoAstV12_Canada_2006	-0.00588929	-0.00120836	-0.00036214	-0.00266371	-0.00120358	-0.00394272	-0.00430054
	Dromedary_astrovirus	-0.00268485	-0.00401227	-0.00187625	-0.00127511	-0.00491527	0.000408712	-0.00331982
	Equine_torovirus	-0.00193793	-0.00213582	-0.00255926	-0.00231775	-0.00289089	-0.00170105	-0.00348086
	Bovine_alphaherpesvirus_5	-0.000636114	-0.00491614	0.000707375	0.00232672	-0.00331408	-0.00297817	-0.00266053
	Mogiana_tick_virus	-0.00486273	-0.00371765	0.000150167	0.00307236	-0.0042611	-0.00561133	-0.00142038
	Mammalian_orthoreovirus	-0.00358033	-0.00354939	-0.000787924	-0.00259509	-0.00180476	-0.00337816	-0.00297682
	Porcupine_astrovirus_Hb_LP084_Guangxi	-0.00174889	-0.00211624	-0.000489578	-0.00246227	-0.00123002	-0.000207722	-0.00373547
	Marmot_picobirnavirus	-0.0032271	-0.002326	-0.00137853	-0.00144185	-0.00118356	-0.000388732	-0.0016686
	Bovine_astrovirus	-0.00229474	-0.00102854	-0.00240803	-0.00149538	-0.00563289	0.000933992	-0.00211533
	Ungulate_bocaparvovirus_5	-0.00191032	-0.000737694	-0.00125413	-0.00195159	-6.36256e-05	-0.00060692	-0.00253615
	Porcine_astrovirus_3	-0.00353007	-0.00237023	-0.000680149	-0.00154569	-0.00368411	-0.00498072	-0.00241055
	Rotavirus_G	-5.46645e-05	7.01855e-05	1.443e-05	-0.00777954	0.000105006	0.000423669	-0.000639731
	Picobirnavirus_dog_KNA_2015	-0.001637	-0.00298752	-0.00111257	-0.00122081	-0.00083097	-0.000661047	-0.00127413
	Rotavirus_D	-5.46645e-05	-0.000303658	1.443e-05	-0.00813756	-0.00095404	-0.000780379	-0.000639731
	Rotavirus_F	-0.000911123	-0.000939179	-0.000254052	-0.00266917	-0.00267126	-0.00231492	-5.75993e-05
	Porcine_type_C_oncovirus	-0.00376245	-0.00400919	0.0026742	-0.0024319	-0.0054488	-0.00226689	-0.00151024
	Picobirnavirus_HK_2014	-0.00314306	-0.00204941	-0.00173616	-0.00163301	-0.00121774	-6.22519e-05	-0.00452081
	Po_Circo_like_virus	-0.00177711	-0.00128103	-0.00116036	-0.00128767	-0.000306717	-0.000557492	-0.00299983
	Porcine_stool_associated_circular_virus_BEL_15V010	-0.00220578	-0.00311566	-0.00142625	-0.00138414	-0.00110468	0.000423669	0.000113341
	uncultured_human_fecal_virus	-0.00149891	-0.00401003	-0.000166113	-0.00176055	0	-0.00186415	-0.00236965
	uncultured_picobirnavirus	-0.00404454	-0.00251224	-0.000919913	-0.0013877	-0.00328243	-0.00170444	-0.000935112
	Mamastrovirus_pig_HL_China	-0.000938193	-0.00263514	-0.00221121	-0.0014811	-0.0013055	-0.00348088	-0.00288614
	Porcine_mastadenovirus_C	-0.00113229	-0.00265917	-0.000341876	-0.00234987	-0.000721501	-0.000638125	-0.000538549
	Microtus_picobirnavirus_V_111_USA_2008	-0.002945	-0.00202696	-0.000693944	-0.00066384	-0.00167554	-0.00277541	0.000113341
	Porcine_adenovirus	-0.00113229	-0.00207262	-0.000341876	-0.00188398	-0.000721501	-0.000638125	-0.000538549
	Picobirnavirus_SPBV_3	-0.00163686	-0.00246976	-0.00100413	-0.000148142	0	-0.00120172	-0.00227723
	Picobirnavirus_Equ2	-0.00232468	-0.0015416	-0.000544901	-0.00164966	-0.000819356	-0.00173959	-0.00133519
	Picobirnavirus_horse_BRA_02_2009	-0.00164019	-0.00207875	-0.000876697	-0.0013218	-0.00095404	-0.00270738	-0.00125644
	Pestivirus_K	-0.00111336	-0.000990316	-0.00066962	-0.00061467	-0.00364851	-0.00209973	-0.000307692
	Porcine_partetravirus	-0.000412049	-0.000585762	-0.00109874	-0.00139787	-0.000350533	-0.0011442	-0.00203164
	Macaque_picobirnavirus_31	-0.000353486	-0.00115201	-0.000166113	0.000113706	-0.0013055	-0.000847724	0.000101182
	Ungulate_copiparvovirus_2	0.000112036	-0.00161491	-0.00124512	-0.0010126	0.000190873	-0.00128573	0
	Ungulate_tetraparvovirus_2	-0.000523038	-0.000412512	0.000913509	-0.00113162	-0.00163715	-0.00349173	-0.00193046
	Dyodeltapapillomavirus_1	-0.000814468	-0.00119031	-3.55619e-05	-0.000678457	-0.00351839	0	0
	Po_Circo_like_virus_51	-0.000887795	-0.000698427	-0.000411869	-0.000904723	0.000278408	-0.000981162	-0.000775194
	Porcine_parvovirus_3	-0.000613883	-0.000694616	-0.000344392	-0.00113621	-0.00209269	-0.00349173	-0.00193046
	Macaque_picobirnavirus_30	-0.00202519	-0.00332771	-0.00035822	-0.000745998	-0.000672269	-0.000847724	-0.000735579
	Mongoose_picobirnavirus	-0.00147635	-0.000727548	-0.000402299	-0.000802423	-0.000907029	-0.0036964	-0.000352734
	Bo_Circo_like_virus_CH	-0.000943315	-0.000931472	-0.000108225	-0.00097206	0.000278408	0	0
	Macaque_picobirnavirus_26	0.00131598	-0.00230606	-0.00040228	-0.00124801	0	-0.00148585	-0.00280588
	Porcine_parvovirus_5	0.000112036	-0.00161491	-0.000842837	-0.000749899	0.000190873	0	0
	Ungulate_bocaparvovirus_4	-0.00086945	-0.00103592	-0.000873136	-0.00164381	-0.0025975	-0.000780379	-0.000639731
	Picobirnavirus_CHN49_like	-0.00237325	-0.00196274	-0.00100413	-0.000482314	0	-0.000847724	-0.000875421
	Porcine_stool_associated_circular_virus_5	-9.08445e-05	-0.00121791	-0.000108225	-0.00105269	-0.000455539	0	0
	Ungulate_copiparvovirus_4	-0.000609252	-0.000482212	-0.000943726	-0.000814423	-0.000359505	-0.00156787	0
	Porcine_bocavirus_5	-0.00119121	-0.00015857	-0.000288462	-0.00046171	0	-0.00101387	-0.000616713
	Porcine_circovirus_2	-0.000609252	-0.00085328	-0.000105708	-0.00116458	-0.000721501	0	0
	Porcine_mastadenovirus_A	-0.000397267	-0.000628469	-0.00103634	-0.0005693	0	-0.000814001	-0.000307692
	Torque_teno_sus_virus_1b	-0.000609252	-0.000482212	0.000355516	-0.000459814	-0.00193119	0	0
	Suid_betaherpesvirus_2	-0.00054578	-0.000317067	-0.000416667	-0.000148948	-0.000827604	0	0
	Porcine_partetravirus_JSNT73	-0.000523038	-0.000412512	-0.000236167	-0.000205557	0	-0.000638125	-0.000538549
	Torque_teno_sus_virus	-0.000609252	-0.000482212	0.000355516	-0.000459814	-0.000721501	0	0
