## Supplemental Table 16 for "Air and environmental sampling expand metagenomic viral surveillance in Cambodian pig slaughterhouses"

### Sheet: Supplementary Data 1
	Supplementary Table 16: Pairwise PERMANOVA using Bray-Curtis dissimilarity
		comparison	group1	group2	n1	n2	N	Df	F	R2	p	p_adj	sig
	1	Air vs Fecal	Air	Fecal	25	16	41	1	3.0116	0.0716851	0.001	0.014	*
	2	Air vs Pig	Air	Pig	25	20	45	1	2.41912	0.0532621	0.001	0.014	*
	3	Fecal vs Slaughter_Box	Fecal	Slaughter_Box	16	9	25	1	3.38355	0.128245	0.002	0.0186667	*
	4	Pig vs Slaughter_Box	Pig	Slaughter_Box	20	9	29	1	1.96423	0.0678158	0.003	0.021	*
	5	Air vs Slaughter_Box	Air	Slaughter_Box	25	9	34	1	1.90164	0.056093	0.005	0.028	*
	6	Fecal vs Rope	Fecal	Rope	16	6	22	1	2.1655	0.097697	0.016	0.064	ns
	7	Fecal vs Wash_Water	Fecal	Wash_Water	16	7	23	1	2.04241	0.0886371	0.016	0.064	ns
	8	Slaughter_Box vs Waste_Water	Slaughter_Box	Waste_Water	9	6	15	1	1.71043	0.116273	0.023	0.0805	ns
	9	Air vs Rope	Air	Rope	25	6	31	1	1.55992	0.0510447	0.044	0.136889	ns
	10	Fecal vs Waste_Water	Fecal	Waste_Water	16	6	22	1	1.71431	0.0789485	0.054	0.148615	ns
	11	Cage vs Pig	Cage	Pig	14	20	34	1	1.52274	0.045424	0.065	0.148615	ns
	12	Fecal vs Pig	Fecal	Pig	16	20	36	1	1.55982	0.0438646	0.067	0.148615	ns
	13	Air vs Cage	Air	Cage	25	14	39	1	1.49852	0.0389242	0.069	0.148615	ns
	14	Cage vs Fecal	Cage	Fecal	14	16	30	1	1.55542	0.0526271	0.084	0.168	ns
	15	Cage vs Slaughter_Box	Cage	Slaughter_Box	14	9	23	1	1.39691	0.0623707	0.11	0.202588	ns
	16	Pig vs Waste_Water	Pig	Waste_Water	20	6	26	1	1.34889	0.0532128	0.122	0.202588	ns
	17	Pig vs Wash_Water	Pig	Wash_Water	20	7	27	1	1.31599	0.0500073	0.123	0.202588	ns
	18	Rope vs Slaughter_Box	Rope	Slaughter_Box	6	9	15	1	1.28233	0.0897845	0.149	0.228421	ns
	19	Air vs Wash_Water	Air	Wash_Water	25	7	32	1	1.27998	0.0409202	0.155	0.228421	ns
	20	Pig vs Rope	Pig	Rope	20	6	26	1	1.21026	0.0480068	0.183	0.249333	ns
	21	Cage vs Rope	Cage	Rope	14	6	20	1	1.28992	0.0668702	0.187	0.249333	ns
	22	Cage vs Waste_Water	Cage	Waste_Water	14	6	20	1	1.23258	0.0640883	0.197	0.250727	ns
	23	Rope vs Waste_Water	Rope	Waste_Water	6	6	12	1	1.28092	0.113547	0.254	0.309217	ns
	24	Cage vs Wash_Water	Cage	Wash_Water	14	7	21	1	1.08476	0.054009	0.331	0.386167	ns
	25	Air vs Waste_Water	Air	Waste_Water	25	6	31	1	1.00089	0.0333621	0.431	0.48272	ns
	26	Rope vs Wash_Water	Rope	Wash_Water	6	7	13	1	0.960361	0.0802953	0.529	0.553778	ns
	27	Slaughter_Box vs Wash_Water	Slaughter_Box	Wash_Water	9	7	16	1	0.945705	0.0632761	0.534	0.553778	ns
	28	Wash_Water vs Waste_Water	Wash_Water	Waste_Water	7	6	13	1	0.759899	0.0646178	0.7	0.7	ns
