## Supplemental Table 17 for "Air and environmental sampling expand metagenomic viral surveillance in Cambodian pig slaughterhouses"

### Sheet: Supplementary Data 1
	Supplementary Table 17: Statistical significance was assessed for differences along the first principal coordinate derived from the Bray-Curtis dissimilarity distance matrix
		Air	Cage	Fecal	Pig	Rope	Slaughter_Box	Wash_Water
	Cage	0.729604
	Fecal	0.0330194	0.134475
	Pig	0.235971	0.511003	0.366428
	Rope	0.760923	0.651646	0.106935	0.326006
	Slaughter_Box	0.235971	0.201862	0.00309347	0.0330194	0.549845
	Wash_Water	0.631498	0.511003	0.0330194	0.201862	0.804337	0.651646
	Waste_Water	0.683537	0.816608	0.326006	0.706408	0.631498	0.235971	0.511003
