## Supplemental Table 18 for "Air and environmental sampling expand metagenomic viral surveillance in Cambodian pig slaughterhouses"

### Sheet: Supplementary Data 1
	Supplementary Table 18: Statistical significance was assessed for differences along the second principal coordinate derived from the Bray-Curtis dissimilarity distance matrix
		Air	Cage	Fecal	Pig	Rope	Slaughter_Box	Wash_Water
	Cage	0.836029
	Fecal	0.848912	0.848912
	Pig	0.848912	0.627667	0.836029
	Rope	0.907647	0.848912	0.848912	0.848912
	Slaughter_Box	0.848912	0.848912	0.952404	0.848912	0.848912
	Wash_Water	0.848912	0.848912	0.848912	0.848912	0.920094	0.848912
	Waste_Water	0.907647	0.848912	0.848912	0.907647	0.89507	0.848912	0.848912
