## Supplemental Table 19 for "Air and environmental sampling expand metagenomic viral surveillance in Cambodian pig slaughterhouses"

### Sheet: Supplementary Data 1
	Supplementary Table 19: Difference in sequence identity (%) and coverage (%) between pig and environmental sequences
	Primary_Family	Primary_Species	mean_PID	mean_Coverage	n
	Caliciviridae	Sapovirus_pig/43/06-18p3/06/ITA	51.5	-18.6	1
	Anelloviridae	Porcine_torque_teno_virus_2	43.04	8.32	1
	Caliciviridae	Sapovirus_GXI/Ishi-Im7-3	39.7625	-6.41792	1
	Cornidovirineae	Falcon_coronavirus_UAE-HKU27	30.9	-2.37	9
	Cornidovirineae	Quail_coronavirus_UAE-HKU30	27.2389	3.95833	12
	Caliciviridae	Sapovirus_GXI/HgTa2-2-2	25.1042	-3.88479	2
	Solemoviridae	Maize_yellow_mosaic_virus	24.6	-6.48	1
	Anelloviridae	Torque_teno_sus_virus_k2b	23.4833	7.155	1
	Caliciviridae	Sapovirus_GVII	22.5542	-6.31708	1
	Parvoviridae	Porcine_bocavirus_4/F41/N.Ireland/2004	20.7152	-7.80088	25
	Sedoreoviridae	Avian_rotavirus_PO-13	19.15	64.465	1
	Mononegavirales	Pneumonia_virus_of_mice_J3666	18.7058	-63.7629	5
	Picobirnaviridae.	Macaque_picobirnavirus_4	18.7	-12.595	4
	Mononegavirales	Canine_pneumovirus	18.5489	-65.3671	5
	Picornaviridae	cardiovirus_C3	17.5111	-1.80667	12
	Sedoreoviridae	Rotavirus_A_RVA/Human/NCA/OL/2010/G4P[6]	16.0394	-7.51622	15
	Retroviridae	Porcine_endogenous_retrovirus	15.7281	0.445	16
	Parvoviridae	Porcine_bocavirus_5/JS677	15.6323	0.0512695	18
	Parvoviridae	Porcine_partetravirus	15.0638	-1.87563	4
	Parvoviridae	Porcine_partetravirus_JSNT73	14.6825	-1.87563	4
	Parvoviridae	Porcine_bocavirus_5	14.6369	-0.86907	19
	Cornidovirineae	Quail_deltacoronavirus	14.2778	6.72444	9
	Retroviridae	Porcine_endogenous_retrovirus_C	14.1188	0.609375	8
	Cornidovirineae	Gentoo_penguin_virus	13.7654	4.94462	13
	Picornaviridae	Porcine_enterovirus_G1	12.9	-15.37	5
	Sedoreoviridae	Rotavirus_A_Po/CE-M-06-0022/Canada/2006/G4P[6]I5E1	12.5257	-7.68576	14
	Mononegavirales	Pneumovirus_dog/Ane4/USA/2008	12.3617	-65.7016	3
	Bastillevirinae	Bacillus_phage_vB_BceM_Bc431v3	11.6	5.02	1
	Sedoreoviridae	Rotavirus_G1	11.3	-46.79	1
	Cornidovirineae	Sparrow_deltacoronavirus	10.0497	-0.940486	54
	Cornidovirineae	Asian_leopard_cat_coronavirus_Guangxi/F230/2006	9.59248	-1.86562	31
	Sedoreoviridae	Rotavirus_G9	9.28522	10.7879	31
	Parvoviridae	Porcine_bocavirus_4-2	8.81532	0.279365	15
	Parvoviridae	Porcine_bocavirus_3	8.34976	-5.16969	536
	Parvoviridae	Porcine_hokovirus	8.1475	2.97676	24
	Rowavirales	Mastadenovirus_porcusquartum	8	33.062	5
	Picobirnaviridae.	Picobirnavirus_PREDICT_PbV-91	7.95969	4.02124	43
	Caliciviridae	Sapovirus_GIII/HgYa1-1	7.67051	12.4846	20
	Sedoreoviridae	Porcine_rotavirus_(serotype_3_/_strain_CRW-8)	7.48047	8.43806	32
	Sedoreoviridae	Rotavirus_A_RVA/Pig-wt/ITA/2CR/2009/G9P[23]	7.36667	13.7924	13
	Caliciviridae	Sapovirus_GIII/HgTa3-1	7.28739	6.9526	20
	Picobirnaviridae.	Pink-eared_duck_picobirnavirus	7.13985	-1.3625	77
	Parvoviridae	Porcine_bocavirus_3/64-1/N.Ireland/2004	7.08599	-3.56497	21
	Parvoviridae	Porcine_bocavirus_A6	7.03233	-15.5147	25
	Papillomaviridae	Human_papillomavirus_4	6.97447	2.15614	98
	Picobirnaviridae.	Macaque_picobirnavirus_30	6.89398	0.409753	54
	Cornidovirineae	Duck_coronavirus	6.88788	-0.318333	3
	Parvoviridae	Porcine_parvovirus_3	6.82676	3.74853	17
	Picobirnaviridae.	Grey_teal_picobirnavirus_X	6.73261	3.60739	46
	Picobirnaviridae.	Macaque_picobirnavirus_13	6.71667	-26.2117	3
	Caliciviridae	Sapovirus_GIII/HgYa2-1	6.59501	3.49949	21
	Sedoreoviridae	Rotavirus_H	6.55351	8.54786	2287
	Sedoreoviridae	Rotavirus_F_chicken/03V0568/DEU/2003	6.375	-3.15377	37
	Cornidovirineae	Porcine_hemagglutinating_encephalomyelitis_virus_(strain_67N)	6.2	-39.15	1
	Sedoreoviridae	Rotavirus_G8	6.06731	-4.44601	67
	Sedoreoviridae	Porcine_rotavirus_A_strain_134/04-15	6.03125	29.9155	8
	Sedoreoviridae	Porcine_rotavirus	5.88527	6.8044	488
	Cornidovirineae	Porcine_deltacoronavirus_Sichuan	5.65776	0.300094	20
	Anelloviridae	Torque_teno_sus_virus_1b	5.65556	8.25444	3
	Sedoreoviridae	Porcine_rotavirus_H	5.51544	9.78405	2886
	Parvoviridae	Porcine_bocavirus	5.44907	-8.91738	820
	Caliciviridae	Sapovirus_GIII/HgYa2-2	5.4425	7.84279	20
	Parvoviridae	Porcine_bocavirus_2	5.43902	-18.6355	63
	Spinareoviridae	Mammalian_orthoreovirus_2_D5/Jones	5.42125	15.7829	8
	Caliciviridae	Sapovirus_GIII/Ishi-Im7-1	5.38999	6.26723	20
	Caliciviridae	Sapovirus_GV/WG194D-1	5.34	6.494	5
	Sedoreoviridae	Rotavirus_A_human/Vanderbilt/VU05-06-13/2005/G1P[8]	5.02194	-14.6382	6
	Mononegavirales	Swine_pneumovirus_57	4.9908	-73.3974	10
	Sedoreoviridae	Rotavirus_A_RVA/Pig-wt/ITA/3BS/2009/G9P[23]	4.98028	-0.0674103	43
	Cornidovirineae	Deltacoronavirus_PDCoV/USA/Illinois134/2014	4.96514	-1.89391	33
	Sedoreoviridae	Rotavirus_sp.	4.84606	38.3145	16
	Sedoreoviridae	Rotavirus_A_Hu/BMH-07-012/Canada/2007/G1P[8]I1E1	4.82619	-10.7227	14
	Spinareoviridae	Mammalian_orthoreovirus_1_Lang	4.72222	-16.4706	15
	Cornidovirineae	Deltacoronavirus_B04	4.7	-13.6	1
	Sedoreoviridae	Rotavirus_A_RVA/Human/NCA/18J/2010/G1P[8]	4.68905	-7.70112	14
	Caliciviridae	Sapovirus_swine/OH-MM280/03/US	4.62941	5.75657	17
	Kirkoviridae	Po-Circo-like_virus_51	4.57204	-2.04207	12
	Sedoreoviridae	Rotavirus_A_RVA/Raccoon-tc/JPN/Rac-311/2011/G34P[17]	4.41944	2.28361	2
	Cornidovirineae	Deltacoronavirus_PDCoV/USA/Illinois121/2014	4.41163	0.0691392	26
	Caliciviridae	Sapovirus_GIII/Ishi-Kah6	4.32656	6.84825	20
	Caliciviridae	Sapovirus_GIII/HgTa1	4.20843	7.01289	20
	Picobirnaviridae.	Picobirnavirus_PREDICT_PbV-98	4.1212	0.26396	25
	Caliciviridae	Porcine_enteric_sapovirus	4.11806	11.5545	24
	Spinareoviridae	Mammalian_orthoreovirus_1	4.02186	0.848882	51
	Spinareoviridae	Mammalian_orthoreovirus_2	3.95854	-11.3133	201
	Picobirnaviridae.	Shelduck_picobirnavirus_I	3.93962	0.847199	62
	Sedoreoviridae	Rotavirus_F	3.84652	-1.10919	70
	Picornaviridae	enterovirus_G2	3.82817	-9.37542	28
	Parvoviridae	Porcine_parvovirus_6	3.82535	2.93743	33
	Picobirnaviridae.	Macaque_picobirnavirus_22	3.73032	0.853444	69
	Cornidovirineae	Bulbul_coronavirus_HKU11-934	3.62647	2.50176	17
	Caliciviridae	Sapovirus_GIII	3.58959	0.736515	22
	Tornidovirineae	Human_torovirus	3.53333	5.1207	43
	Parvoviridae	Bocaparvovirus_ungulate3	3.46797	-7.96848	32
	Astroviridae.	Ovine_astrovirus_S6.1	3.41058	0.0373373	61
	Caliciviridae	Sapovirus_GVII/Ishi-Im1-4	3.34583	-6.35083	1
	Spinareoviridae	Mammalian_orthoreovirus_3	3.21742	-14.9363	144
	Caliciviridae	Sapovirus_GIII/MoI2-1-1	3.21683	3.88965	21
	Picobirnaviridae	Marmot_picobirnavirus	3.07716	2.64975	450
	Cornidovirineae	Porcine_epidemic_diarrhea_virus	2.85445	11.4422	3713
	Sedoreoviridae	Human_rotavirus_C	2.84969	6.366	27
	Cornidovirineae	Coronavirus_HKU15	2.81628	3.93015	102
	Rowavirales	Porcine_adenovirus_5	2.74533	12.4779	25
	Picornaviridae	Porcine_enterovirus_b/BEL/15V010	2.73495	1.62791	63
	Sedoreoviridae	Porcine_rotavirus_B	2.66133	1.11749	4660
	Picornaviridae	Kobuvirus_sp.	2.60476	-11.139	7
	Sedoreoviridae	Rotavirus_A_human/Vanderbilt/VU05-06-17/2005/G1P[8]	2.58702	-17.3648	14
	Caliciviridae	Sapovirus_pig/sav1/2008/CHN	2.54729	7.99262	19
	Astroviridae	Porcine_astrovirus_2_Shanghai/2008	2.49124	4.81481	109
	Sedoreoviridae	Rotavirus_A_RVA/Human-wt/THA/KKL-117/2014/G9P[23]	2.47859	-6.76091	86
	Parvoviridae	Porcine_bocavirus_1	2.47157	-8.19053	478
	Spinareoviridae	Mammalian_orthoreovirus	2.40864	-10.2588	614
	Picobirnaviridae.	Picobirnavirus_PREDICT_PbV-40	2.37857	14.094	28
	Caliciviridae	Porcine_sapovirus	2.24866	4.71231	195
	Rowavirales	Bovine_adenovirus_3	2.225	2.6175	2
	Parvoviridae	Porcine_bocavirus_H18	2.22411	-4.72983	30
	Picobirnaviridae	Otarine_picobirnavirus	2.22139	-2.47346	710
	Caliciviridae	Sapovirus_GIII/Ishi-Im1-3	2.21673	8.03605	19
	Orthoherpesviridae	Suid_betaherpesvirus_2	2.11239	44.521	22
	Cornidovirineae	Porcine_deltacoronavirus	2.08003	3.44976	3718
	Picobirnaviridae.	Simian_picobirnavirus	2.07876	3.16794	586
	Caliciviridae	Sapovirus_swine/WG194D/2009/USA	2.025	17.1124	12
	Parvoviridae	Porcine_bocavirus_4-1	2.01706	-1.13849	21
	Rowavirales	Porcine_adenovirus	1.97	13.7053	10
	Sedoreoviridae	Equine_rotavirus_A	1.8521	-10.1855	35
	Picobirnaviridae	Picobirnavirus_Equ2	1.7904	2.58253	100
	Spinareoviridae	Mammalian_Orthoreovirus_strain_T3/Bat/Germany/342/08	1.75238	-8.23214	21
	Cornidovirineae	Swine_deltacoronavirus_OhioCVM1/2014	1.57427	50.1534	33
	Caliciviridae	Sapovirus_swine/WG197C/2009/USA	1.46944	17.7136	12
	Cornidovirineae	Sparrow_coronavirus_HKU17	1.45579	-0.56001	27
	Picornaviridae	Porcine_kobuvirus_SH-W-CHN/2010/China	1.44447	-1.88309	17
	Astroviridae.	Porcupine_astrovirus_Hb/LP084/Guangxi	1.40743	0.255361	229
	Sedoreoviridae	Simian_rotavirus_A	1.35304	1.38917	61
	Picobirnaviridae.	Macaque_picobirnavirus_28	1.3444	-0.24055	26
	Picobirnaviridae	Picobirnavirus_SPBV-3	1.28577	3.33257	103
	Parvoviridae	Canine_bocavirus	1.28167	-16.8291	44
	Picobirnaviridae.	Shelduck_picobirnavirus_II	1.28087	10.1658	42
	Picobirnaviridae.	Macaque_picobirnavirus_26	1.26158	6.0937	120
	Picobirnaviridae	Fox_fecal_picobirnavirus	1.24652	2.41118	67
	Rowavirales	Mastadenovirus_porcusquintum	1.18846	42.3073	13
	Picobirnaviridae.	Picobirnavirus_PREDICT_PbV-33	1.12041	11.6041	45
	Picornaviridae	Porcine_kobuvirus_Japan/2009	1.11875	-2.1075	8
	Picornaviridae	Enterovirus_sp.	0.958616	1.72236	568
	Sedoreoviridae	Rotavirus_B	0.890261	3.67987	4501
	Flaviviridae	Porcine_pestivirus_1	0.868256	-12.8131	29
	Picobirnaviridae	Rabbit_picobirnavirus	0.837319	1.07737	46
	Bastillevirinae	Bacillus_phage_SIOphi	0.825	-17.2092	6
	Parvoviridae	Porcine_parvovirus_5	0.808889	3.89333	6
	Picobirnaviridae	Picobirnavirus_dog/KNA/2015	0.77555	0.0584655	82
	Picornaviridae	Porcine_kobuvirus_1	0.754444	3.93244	15
	Caliciviridae	Porcine_enteric_sapovirus_swine/YiY1/2006/PRC	0.746154	37.5901	13
	Parvoviridae	Porcine_partetravirus_JSZJ79	0.733333	13.7058	3
	Cornidovirineae	Porcine_coronavirus_HKU15	0.720923	2.53818	316
	Picornaviridae	Porcine_kobuvirus_THA/2008	0.67381	-2.62048	7
	Spinareoviridae	Porcine_reovirus_SHR-A	0.65	-12.3119	8
	Picobirnaviridae	Picobirnavirus_wolf/PRT/1109/2015	0.581206	-0.419506	60
	Caliciviridae	Sapovirus_pig/Gansu/CH430/2012/CHN	0.54736	6.97811	19
	Circoviridae	Porcine_circovirus_2	0.491439	9.81513	44
	Astroviridae	Bovine_astrovirus	0.484882	0.136538	317
	Picornaviridae	Porcine_kobuvirus_swine/K-30-HUN/2008/HUN	0.430852	4.70905	15
	Picornaviridae	Enterovirus_G	0.370297	2.0866	3290
	Sedoreoviridae	Porcine_rotavirus_strain_YM	0.279487	-5.08051	13
	Astroviridae	Porcine_astrovirus_4/BEL/15V010	0.270923	-0.398805	387
	Kirkoviridae	Po-Circo-like_virus_22	0.233233	-9.87795	19
	Spinareoviridae	Bat_orthoreovirus_T3/Bat/Germany/324/08	0.22	-3.3205	10
	Picobirnaviridae	Human_picobirnavirus	0.0470575	2.8161	630
	Sedoreoviridae	Rotavirus_A_RVA/SugarGlider-wt/JPN/SG385/2012/G27P[36]	0.0305556	32.6779	9
	Sedoreoviridae	Avian_rotavirus_A_(RVA/chicken/Nigeria/NIE11-432/2011)	7.10543e-15	17.635	2
	Astroviridae.	Porcine_astrovirus_5	-0.0220299	13.0766	955
	Picobirnaviridae	Dromedary_picobirnavirus	-0.0774074	2.51746	831
	Sedoreoviridae	Rotavirus_A	-0.105073	3.00808	2678
	Picobirnaviridae	Picobirnavirus_wolf/PRT/416/2015	-0.209088	3.60629	56
	Picobirnaviridae	Genet_fecal_picobirnavirus	-0.218173	4.03329	59
	Sedoreoviridae	Porcine_rotavirus_A	-0.225903	3.98247	1223
	Picobirnaviridae	Picobirnavirus_sp.	-0.288007	3.3428	1552
	Cornidovirineae	Avian_coronavirus	-0.313333	5.04948	16
	Astroviridae.	Porcine_bastrovirus	-0.362121	12.2855	704
	Caliciviridae	Sapovirus_GV	-0.400625	-0.844771	8
	Astroviridae.	Bastrovirus-like_virus/VietNam/Bat/17819_21	-0.422432	10.8622	253
	Picobirnaviridae.	Picobirnavirus_PREDICT_PbV-22	-0.458596	13.5667	38
	Caliciviridae	Sapovirus_GVI/HgOg2-4	-0.591667	-6.52167	1
	Sedoreoviridae	Giant_panda_rotavirus_A	-0.634425	4.74307	48
	Picobirnaviridae	Mongoose_picobirnavirus	-0.644118	8.3617	34
	Picobirnaviridae.	Macaque_picobirnavirus_20	-0.652367	1.86229	53
	Astroviridae.	Pig_astrovirus_CX1	-0.685808	0.0288552	410
	Caliciviridae	Sapovirus_GVI/Ishi-Im9	-0.7	-6.33625	1
	Picornaviridae	Porcine_kobuvirus	-0.715333	-5.80588	938
	Astroviridae.	Bastrovirus/VietNam/Porcine/17489_85	-0.737975	12.9631	201
	Tornidovirineae	Porcine_torovirus	-0.803095	15.0562	4517
	Sedoreoviridae	Porcine_rotavirus_C	-0.80476	14.8588	2553
	Picobirnaviridae	Macaca_fascicularis_picobirnavirus	-0.815816	5.29121	49
	Caliciviridae	Sapovirus_GVI	-0.858333	-6.49083	1
	Tornidovirineae	Bovine_torovirus	-0.911906	11.8376	629
	Picobirnaviridae	Picobirnavirus_HK-2014	-0.912914	7.66587	129
	Astroviridae	Mamastrovirus_3	-0.926363	1.63304	17620
	Picobirnaviridae	Microtus_picobirnavirus_V-111/USA/2008	-0.93006	2.1114	28
	Picobirnaviridae	Chicken_picobirnavirus	-0.996845	3.02344	630
	Astroviridae.	Sichuan_takin_astrovirus	-1.06023	-0.180459	107
	Picobirnaviridae	Turkey_picobirnavirus	-1.07641	2.80949	393
	Picobirnaviridae	Porcine_picobirnavirus	-1.1107	3.76179	1164
	Picobirnaviridae	Bovine_picobirnavirus	-1.12913	2.4435	696
	Astroviridae	Astrovirus_swine/PoAstV12-4/Canada/2006	-1.18054	2.66728	210
	Picornaviridae	Porcine_kobuvirus_JS-01-CHN/2013/China	-1.18341	-0.6837	12
	Astroviridae	Dromedary_astrovirus	-1.27025	2.92213	1035
	Astroviridae	Astrovirus_swine/PoAstV14-4/Canada/2006	-1.29173	1.92208	127
	Picobirnaviridae.	Macaque_picobirnavirus_31	-1.33248	-0.0996127	71
	Picornaviridae	Porcine_enterovirus_9	-1.34581	-4.93888	34
	Astroviridae	Astrovirus_swine/PoAstV12-3/Canada/2006	-1.45258	1.90226	74
	Sedoreoviridae	Rotavirus_C	-1.47173	15.4958	4060
	Sedoreoviridae	Human_rotavirus_A	-1.60532	0.211083	1053
	Astroviridae	Porcine_astrovirus_2	-1.6333	2.51627	7818
	Astroviridae	Astrovirus_wild_boar/WBAstV-1/2011/HUN	-1.63544	0.992289	353
	Papillomaviridae	Human_papillomavirus_134	-1.6875	-2.41771	16
	Astroviridae	Rodent_astrovirus	-1.68854	2.05636	249
	Astroviridae	Mamastrovirus_2	-1.70028	3.8818	891
	Rowavirales	Porcine_adenovirus_3	-1.77583	18.8192	20
	Astroviridae	Porcine_astrovirus_4	-1.80807	2.08741	7297
	Astroviridae	Canine_astrovirus	-1.85663	-0.604218	191
	Astroviridae	Porcine_astrovirus_2/BEL/15V010	-1.86425	4.07053	391
	Astroviridae	Feline_astrovirus_2	-1.87422	12.3527	45
	Picobirnaviridae.	Macaque_picobirnavirus_25	-2.0553	0.0411023	65
	Sedoreoviridae	Bovine_group_B_rotavirus	-2.05773	-0.193712	123
	Astroviridae	Astrovirus_dogfaeces/Italy/2005	-2.09724	-0.823908	49
	Astroviridae	Mamastrovirus_4	-2.1308	3.76153	1059
	Circoviridae	Circovirus_sp.	-2.24351	-2.66342	266
	Circoviridae.	Bo-Circo-like_virus_CH	-2.25	-19.235	2
	Tornidovirineae	Berne_virus	-2.47753	4.80689	236
	Parvoviridae	Porcine_parvovirus	-2.5875	-0.0683333	8
	Astroviridae.	Pig_astrovirus_ahast-2	-2.63122	3.1371	399
	Astroviridae	Porcine_astrovirus_3	-2.78348	6.39856	373
	Poxviridae	Orf_virus	-2.81429	-4.83929	14
	Cornidovirineae	Wigeon_coronavirus_HKU20	-2.94167	8.33333	9
	Astroviridae	Porcine_astrovirus_PAstV-2/2007/HUN	-2.94978	-1.11939	193
	Caliciviridae	Sapovirus_GVI/Ishi-Im7-2	-2.98333	-10.0817	1
	Kirkoviridae	Po-Circo-like_virus	-3.06782	0.00432051	26
	Parvoviridae	adeno-associated_virus_5	-3.45	35	1
	Cornidovirineae	Infectious_bronchitis_virus	-3.7101	-0.128247	234
	Caliciviridae	Sapovirus_sp.	-3.81192	10.5203	13
	Sedoreoviridae	Human_rotavirus_B	-3.87037	7.7141	54
	Parvoviridae	Porcine_parvovirus_2	-4.03333	4.025	26
	Picobirnaviridae	Rabbit_picobirnavirus_4	-4.1875	10.9442	12
	Tornidovirineae	Porcine_torovirus_(strain_P10)	-4.19396	4.94789	48
	Picornaviridae	Porcine_kobuvirus_swine/S-1-HUN/2007/Hungary	-4.22511	-7.92613	14
	Circoviridae.	Porcine_stool-associated_circular_virus/BEL/15V010	-4.37262	-7.5344	7
	Sedoreoviridae	Rotavirus_A_Hu/BEL/BE2001/2009/G9P[6]	-4.42306	-12.8776	21
	Sedoreoviridae	Rotavirus_G3	-4.45022	9.16387	52
	Circoviridae.	Fur_seal_faeces_associated_circular_DNA_virus	-4.51562	-2.24812	16
	Cornidovirineae	Pigeon_coronavirus	-4.66619	11.7394	14
	Astroviridae	Tiger_astrovirus_CS-2018	-4.76681	14.2615	43
	Caliciviridae	Sapovirus_GX/HgTa3-2	-5.125	-6.3325	1
	Astroviridae	Feline_astrovirus_Viseu	-5.22768	14.2476	43
	Picobirnaviridae	Picobirnavirus_green_monkey/KNA/2015	-5.23636	-1.63576	11
	Sedoreoviridae	Rotavirus_D	-5.82327	9.74194	90
	Astroviridae	Mamastrovirus_pig/HL/China	-6.04723	2.40651	122
	Mononegavirales	murine_pneumonia_virus	-6.09061	-83.1146	3
	Hepeviridae	swine_hepatitis_E_virus_genotype_3a	-6.12006	3.26334	68
	Kirkoviridae	Po-Circo-like_virus_21	-6.20048	0.703976	14
	Hepeviridae	Swine_hepatitis_E_virus	-6.21254	3.50415	272
	Hepeviridae	Paslahepevirus_balayani	-6.31866	3.69193	204
	Picobirnaviridae	Picobirnavirus_mouse/M-58/USA/2008	-6.4375	15.115	4
	Sedoreoviridae	Rotavirus_G28	-6.49286	3.18607	2
	Hepeviridae.	Hepatitis_E_virus	-6.51695	3.74359	408
	Parvoviridae	Porcine_parvovirus_4	-6.67333	18.5738	32
	Sedoreoviridae	Rotavirus_D_chicken/05V0049/DEU/2005	-7.07089	1.86771	32
	Sedoreoviridae	Rotavirus_A_turkey-tc/GER/03V0002E10/2003/G22P[35]	-7.10833	5.98833	3
	Picornaviridae	Kobuvirus_swine/South_Korea/2010	-7.33333	-3.6	6
	Caliciviridae	Sapovirus_GVIII/Ishi-Im1-1	-7.36963	25.9901	9
	Caliciviridae	Sapovirus_swine/WG214C/2009/USA	-7.9	8.96	1
	Picornaviridae	Porcine_kobuvirus_THA/2007	-7.91779	-8.79528	17
	Sedoreoviridae	Bovine_rotavirus	-8.44386	9.68498	74
	Sedoreoviridae	IDIR_agent	-8.93507	24.4769	56
	Caliciviridae	Sapovirus_GXI/HgYa1-2	-9.05	-0.165	1
	Sedoreoviridae	Rotavirus_A_KC-1xUK_reassortant_(UKg9KC-1)	-9.09167	2.35917	2
	Astroviridae	Ovine_astrovirus_OAstV-2/Hungary/2009	-10.2138	10.2806	89
	Retroviridae.	Avian_endogenous_retrovirus_EAV-HP	-10.298	-8.0478	10
	Sedoreoviridae	Avian_rotavirus_chicken/GA/SEP-865/06	-10.9048	8.55938	7
	Papillomaviridae	Sus_scrofa_papillomavirus_1	-10.9107	3.87838	139
	Sedoreoviridae	Rotavirus_G	-11.0917	11.6362	963
	Picobirnaviridae	Picobirnavirus_monkey/CHN-14/2002	-11.1	22.8625	2
	Cornidovirineae	Munia_coronavirus_HKU13-3514	-11.6038	7.04346	13
	Sedoreoviridae	Rotavirus_G_pigeon/HK18	-11.916	8.06362	181
	Cornidovirineae	Deltacoronavirus_sp.	-11.92	9.597	5
	Astroviridae	Mamastrovirus_sp.	-13.0855	-4.61038	13
	Sedoreoviridae	Rotavirus_G_chicken/03V0567/DEU/2003	-13.1614	8.43725	433
	Sedoreoviridae	Rotavirus_A_Po/CE-M-06-0003/Canada/2006/G2P[27]I14	-13.2056	24.947	30
	Sedoreoviridae	Avian_rotavirus_A_(RVA/chicken/Nigeria/NIE11-368/2011)	-13.5524	18.2933	7
	Sedoreoviridae	Avian_rotavirus_A	-14.1239	10.583	34
	Sedoreoviridae	Rotavirus_A_human/Vanderbilt/VU06-07-27/2006/G1P[8]	-14.2809	13.8601	34
	Sedoreoviridae	Bovine_rotavirus_A	-14.8807	-1.05457	40
	Astroviridae	Avian_nephritis_virus_2	-15.095	5.205	10
	Spinareoviridae	Avian_orthoreovirus	-15.2056	-5.98566	264
	Picobirnaviridae	Picobirnavirus_cow/tottori7944/Jap/2013	-19.7	31.91	2
	Picobirnaviridae	Rabbit_picobirnavirus_7	-20.05	-13.815	1
	Sedoreoviridae	Avian_rotavirus_A_(RVA/chicken/Nigeria/NIE11-075/2011)	-23.8728	25.6838	6
	Solemoviridae	Cucurbit_aphid-borne_yellows_virus	-28.7	-36.41	1
	Anelloviridae.	Anelloviridae_sp.	-29.5	18.52	1
	Sedoreoviridae	Avian_rotavirus_A_(RVA/chicken/Nigeria/NIE11-070/2011)	-32.254	18.5954	5
	Retroviridae	Avian_leukosis_virus_LR-9	-34.5083	-28.7192	3
	Cornidovirineae	White-eye_coronavirus_HKU16	-35.5537	1.13486	3
	Picobirnaviridae.	Picobirnavirus_PREDICT_PbV-46	-36.97	-23.035	5
	Retroviridae	Rous_sarcoma_virus_-_Schmidt-Ruppin_D	-37.1417	-28.5883	3
	Caliciviridae	Sapovirus_swine/WGP247/2009/USA	-37.9167	-11.27	1
	Caliciviridae	Sapovirus_swine/WGP3/2009/USA	-37.95	-3.385	1
	Caliciviridae	Sapovirus_swine/F8-9/CAN/2006	-38.05	-3.35	1
	Caliciviridae	Sapovirus_GVII/Ishi-Im3-1	-39.3375	-6.32625	1
	Retroviridae	Avian_leukosis_virus	-40.2593	-29.2561	27
	Caliciviridae	Sapovirus_GVII/HgTa2-2-1	-40.5125	-6.2025	1
	Picobirnaviridae.	Picobirnavirus_PREDICT_PbV-42	-47.1375	-18.3012	4
	Mononegavirales	Porcine_parainfluenza_virus	-51.4917	-16.6283	2
	Mononegavirales	Respirovirus_suis	-52.875	-14.8932	12
