## Supplemental Table 20 for "Air and environmental sampling expand metagenomic viral surveillance in Cambodian pig slaughterhouses"

### Sheet: Supplementary Data 1
	Supplementary Table 20: Mean detection frequency of viruses in the environment compared across slaughterhouse locations
	Virus	Total_Positive_Phnom_Penh	Total_Samples_Phnom_Penh	Mean_Detection_Frequency_Phnom_Penh	Total_Positive_Takeo	Total_Samples_Takeo	Mean_Detection_Frequency_Takeo	Fisher_p_value	FDR_p_value
	Porcine_epidemic_diarrhea_virus	53	59	0.898148	1	24	0.0416667	5.62e-14	4.9456e-12
	Porcine_torovirus	53	59	0.896296	10	24	0.416667	1.16459e-05	0.00051242
	Coronavirus_HKU15	53	59	0.896296	11	24	0.458333	4.80826e-05	0.00141042
	Rotavirus_A	50	59	0.846296	10	24	0.416667	0.000230253	0.00506558
	Equine_torovirus	29	59	0.490741	2	24	0.0833333	0.000386512	0.00680262
	Porcupine_astrovirus_Hb_LP084_Guangxi	24	59	0.405556	1	24	0.0416667	0.000592934	0.00869637
	Otarine_picobirnavirus	41	59	0.696296	7	24	0.291667	0.00122315	0.0134547
	Bastrovirus_like_virus_VietNam_Bat_17819_21	30	59	0.507407	3	24	0.125	0.00120554	0.0134547
	Rotavirus_H	36	59	0.609259	5	24	0.208333	0.00138392	0.0135317
	Porcine_bastrovirus	44	59	0.742593	9	24	0.375	0.00230647	0.0163755
	Astrovirus_swine_PoAstV12_4_Canada_2006	29	59	0.490741	3	24	0.125	0.00241911	0.0163755
	Mamastrovirus_2	52	59	0.881481	13	24	0.541667	0.00218732	0.0163755
	Porcine_astrovirus_2	57	59	0.964815	17	24	0.708333	0.00193762	0.0163755
	Ungulate_bocaparvovirus_2	34	59	0.577778	6	24	0.25	0.0082811	0.045546
	Bastrovirus_VietNam_Porcine_17489_85	46	59	0.775926	11	24	0.458333	0.00805788	0.045546
	Porcine_mastadenovirus_C	14	59	0.238889	0	24	0	0.00787322	0.045546
	Pestivirus_K	6	59	0.1	9	24	0.375	0.00902973	0.0467421
	Porcine_adenovirus	12	59	0.205556	0	24	0	0.0154901	0.0717435
	Dyodeltapapillomavirus_1	3	59	0.0518519	6	24	0.25	0.0152497	0.0717435
	Rotavirus_G	13	59	0.222222	11	24	0.458333	0.0366644	0.161323
	Rodent_astrovirus	25	59	0.424074	4	24	0.166667	0.0408467	0.163387
	Enterovirus_G	44	59	0.744444	12	24	0.5	0.0399996	0.163387
	Rotavirus_B	42	59	0.709259	11	24	0.458333	0.0433079	0.1657
	Dromedary_picobirnavirus	39	59	0.662963	10	24	0.416667	0.0508173	0.18633
	Porcine_bocavirus	36	59	0.612963	9	24	0.375	0.0574913	0.187379
	Mamastrovirus_pig_HL_China	13	59	0.218519	1	24	0.0416667	0.0571308	0.187379
	Macaque_picobirnavirus_31	9	59	0.151852	0	24	0	0.0534788	0.187379
	Chicken_picobirnavirus	43	59	0.72963	12	24	0.5	0.071804	0.203831
	Dromedary_astrovirus	23	59	0.385185	4	24	0.166667	0.070068	0.203831
	Pig_astrovirus_ahast_2	45	59	0.759259	13	24	0.541667	0.064916	0.203831
	Mamastrovirus_3	58	59	0.981481	21	24	0.875	0.0707665	0.203831
	Bovine_torovirus	35	59	0.592593	9	24	0.375	0.0913315	0.251162
	Porcine_astrovirus_3	19	59	0.32037	3	24	0.125	0.0988079	0.263488
	Po_Circo_like_virus	8	59	0.137037	7	24	0.291667	0.118971	0.307925
	Porcine_astrovirus_5	38	59	0.648148	11	24	0.458333	0.143671	0.351196
	Rotavirus_C	49	59	0.833333	16	24	0.666667	0.141278	0.351196
	Aichivirus_C	28	59	0.472222	7	24	0.291667	0.147739	0.35138
	Ungulate_bocaparvovirus_5	12	59	0.203704	9	24	0.375	0.162115	0.365797
	Picobirnavirus_dog_KNA_2015	17	59	0.285185	3	24	0.125	0.15944	0.365797
	Macaque_picobirnavirus_26	6	59	0.101852	0	24	0	0.174543	0.383995
	Mamastrovirus_4	44	59	0.748148	14	24	0.583333	0.188183	0.403905
	Pig_astrovirus_CX1	39	59	0.661111	12	24	0.5	0.216065	0.442179
	Human_picobirnavirus	39	59	0.655556	12	24	0.5	0.216065	0.442179
	Sapporo_virus	26	59	0.440741	7	24	0.291667	0.228569	0.457138
	Porcine_astrovirus_4	54	59	0.914815	20	24	0.833333	0.274178	0.524515
	Ungulate_copiparvovirus_2	5	59	0.0851852	4	24	0.166667	0.274178	0.524515
	Picobirnavirus_CHN49_like	5	59	0.0833333	0	24	0	0.314761	0.583803
	Ungulate_copiparvovirus_4	4	59	0.0685185	0	24	0	0.318438	0.583803
	Enterovirus_sp_	33	59	0.559259	10	24	0.416667	0.332864	0.585841
	Picobirnavirus_HK_2014	11	59	0.188889	2	24	0.0833333	0.328982	0.585841
	Porcine_parvovirus_5	3	59	0.0518519	3	24	0.125	0.348868	0.601968
	Porcine_stool_associated_circular_virus_BEL_15V010	11	59	0.188889	7	24	0.291667	0.378986	0.64136
	Bovine_astrovirus	16	59	0.274074	4	24	0.166667	0.402619	0.668499
	Rotavirus_D	14	59	0.238889	8	24	0.333333	0.41625	0.678333
	Mongoose_picobirnavirus	7	59	0.12037	1	24	0.0416667	0.427816	0.684505
	Mammalian_orthoreovirus	21	59	0.35	6	24	0.25	0.442435	0.695255
	Astrovirus_wild_boar_WBAstV_1_2011_HUN	29	59	0.492593	9	24	0.375	0.46656	0.715521
	Astrovirus_swine_PoAstV12_Canada_2006	25	59	0.422222	8	24	0.333333	0.471594	0.715521
	Picobirnavirus_SPBV_3	10	59	0.168519	2	24	0.0833333	0.494112	0.729239
	Torque_teno_sus_virus_1b	1	59	0.0185185	1	24	0.0416667	0.497208	0.729239
	Porcine_type_C_oncovirus	9	59	0.151852	5	24	0.208333	0.533392	0.769484
	Porcine_mastadenovirus_A	3	59	0.05	0	24	0	0.553074	0.772548
	Porcine_bocavirus_5	3	59	0.05	0	24	0	0.553074	0.772548
	Porcine_stool_associated_circular_virus_5	2	59	0.0333333	2	24	0.0833333	0.57542	0.791203
	Simian_picobirnavirus	27	59	0.459259	9	24	0.375	0.626289	0.798745
	Picobirnavirus_sp_	37	59	0.624074	13	24	0.541667	0.621371	0.798745
	Bovine_alphaherpesvirus_5	18	59	0.305556	9	24	0.375	0.608563	0.798745
	Mogiana_tick_virus	16	59	0.27037	8	24	0.333333	0.600468	0.798745
	Marmot_picobirnavirus	16	59	0.27037	8	24	0.333333	0.600468	0.798745
	Macaque_picobirnavirus_30	5	59	0.0851852	3	24	0.125	0.684715	0.860784
	Ungulate_tetraparvovirus_2	6	59	0.1	3	24	0.125	0.713541	0.872106
	Porcine_partetravirus	6	59	0.1	3	24	0.125	0.713541	0.872106
	Microtus_picobirnavirus_V_111_USA_2008	10	59	0.172222	3	24	0.125	0.747573	0.901184
	uncultured_human_fecal_virus	12	59	0.203704	6	24	0.25	0.769766	0.913879
	Rotavirus_F	13	59	0.22037	6	24	0.25	0.778874	0.913879
	Bovine_picobirnavirus	36	59	0.611111	16	24	0.666667	0.802972	0.929757
	Suid_betaherpesvirus_2	2	59	0.037037	0	24	0	1	1
	Ungulate_bocaparvovirus_4	4	59	0.0666667	1	24	0.0416667	1	1
	Torque_teno_sus_virus	1	59	0.0185185	0	24	0	1	1
	uncultured_picobirnavirus	11	59	0.190741	5	24	0.208333	1	1
	Porcine_partetravirus_JSNT73	1	59	0.0166667	0	24	0	1	1
	Picobirnavirus_Equ2	8	59	0.138889	3	24	0.125	1	1
	Porcine_circovirus_2	2	59	0.0333333	1	24	0.0416667	1	1
	Picobirnavirus_horse_BRA_02_2009	7	59	0.118519	3	24	0.125	1	1
	Porcine_picobirnavirus	42	59	0.712963	17	24	0.708333	1	1
	Bo_Circo_like_virus_CH	5	59	0.0851852	2	24	0.0833333	1	1
	Po_Circo_like_virus_51	5	59	0.0851852	2	24	0.0833333	1	1
	Porcine_parvovirus_3	5	59	0.0833333	2	24	0.0833333	1	1
